# Frog-killing chytrid fungi deploy different strategies to regulate intracellular pressure in cell types that have or lack a cell wall

**DOI:** 10.1101/2025.05.13.653819

**Authors:** Sarah Prostak, Katrina B. Velle, Lillian K. Fritz-Laylin

**Affiliations:** Department of Biology, University of Massachusetts Amherst, Amherst, MA; Department of Biology, University of Massachusetts Dartmouth, North Dartmouth, MA, 02747; Howard Hughes Medical Institute, University of Massachusetts, Amherst, MA, 01003

## Abstract

Cell morphogenesis is crucial for the physiology of animals and fungi alike. While animals typically shape their cells using the actin cytoskeleton, fungi control cell shape through polarized deposition of new cell wall material, which is inflated by intracellular osmotic “turgor” pressure. Understanding where and when these mechanisms evolved is essential for understanding the evolution of cell morphogenesis. To this end, we study chytrid fungi, which have a cell type that lacks a cell wall (the “zoospore”) and a cell type that has a cell wall (the “sporangium”). While chytrid sporangia rely on polarized cell wall growth to control shape, we previously showed that the “frog-killing” chytrid fungus *Batrachochytrium dendrobatidis* (*Bd*) uses actin to control zoospore shape. Whether either zoospores or sporangia also use intracellular pressure regulation in cell shape control remains an open question. Here, we use live-cell imaging, environmental perturbations, and small molecule inhibitors to show that *Bd* sporangia generate and maintain turgor pressure, while *Bd* zoospores use specialized organelles called contractile vacuoles to pump water out of the cell, thereby keeping internal pressure low. Because chytrid fungi diverged prior to the evolution of the Dikarya—the fungal group comprising yeast, mushrooms, and filamentous fungi—these findings suggest that turgor pressure evolved early, and that cell morphogenesis underwent a major transition during early fungal evolution. We also suggest that the last common fungal ancestor may have, like chytrid fungi, employed stage-specific strategies for cell shape control—illustrating how developmental flexibility in cellular mechanisms can serve as a wellspring of evolutionary innovation.
