## Supplementary material for "Frog-killing chytrid fungi deploy different strategies to regulate intracellular pressure in cell types that have or lack a cell wall": Data S1

### Sheet: 1A_HOG_Orthogroups
buddingYeast_standardName	buddingYeast_systematicName	Orthogroup
Sho1	YER118C	OG6_114267
Sln1	YIL147C	OG6_133293
Ypd1	YDL235C	OG6_111253
Ssk1	YLR006C	OG6_121049
Ste11	YLR362W	OG6_100581
Ssk2/22	YNR031C	OG6_104404
Ssk2/22	YCR073C	OG6_104404
Pbs2	YJL128C	OG6_100914
Hog1	YLR113W	OG6_102675
Cdc24	YAL041W	OG6_112509
Cdc42	YLR229C	OG6_104797
Msb2	YGR014W	OG6_500024
Hkr1	YDR420W	OG6_500843
Ste20	YHL007C	OG6_100484
Ste50	YCL032W	OG6_113385
Bem1	YBR200W	OG6_114264
Opy2	YPR075C	OG6_143747
Stl1	YDR536W	OG6_117943

### Sheet: 1B_vATPase_InterProIDs
Subunit	buddingYeast_standardName	buddingYeast_systematicName	Interpro_ID	Pfam_ID
V1A	VMA1	YDL185W	IPR022878	NA
V1B	VMA2	YBR127C	IPR005723	NA
V1C	VMA5	YKL080W	IPR004907	PF03223
V1D	VMA8	YEL051W	IPR002699	PF01813
V1E	VMA4	YOR332W	IPR002842	PF01991
V1F	VMA7	YGR020C	IPR008218	PF01990
V1G	VMA10	YHR039C-A	IPR005124	PF03179
V1H	VMA13	YPR036W	IPR004908	PF03224
V0a	VPH1/STV1	YOR270C	IPR002490	PF01496
V0c	VMA3	YEL027W	IPR002379	PF00137
V0c'	VMA11	YPL234C	IPR002379	PF00137
V0c"	VMA16	YHR026W	IPR002379	NA
V0d	VMA6	YLR447C	IPR016727	NA
V0e	VMA9	YCL005W-A	IPR008389	PF05493
