## Supplementary material for "Frog-killing chytrid fungi deploy different strategies to regulate intracellular pressure in cell types that have or lack a cell wall": Data S2

### Sheet: Table_S1A_HOG-pathway
buddingYeast_standardNFme	buddingYeast_systematicNFme	NCBI-GenBank_accession
		Batrachochytrium dendrobatidis JEL423	Spizellomyces punctatus DAOM BR117	Allomyces macrogynus ATCC38327	Saccharomyces cerevisiae S288C	Schizosaccharomyces pombe 972h-	Candida albicans SC5314	Asergilus nidulans FGSC A4	Magnaporthe (Pyricularia) oryzae 70-15	Neurospora crassa OR74A
sho1	YER118C	OAJ43455.1	NF	KNE59312.1	NP_011043.1	NF	XP_723458.2	XP_680967.1	XP_016845977.1	XP_965198.2
		OAJ45049.1		KNE59059.1
				KNE57878.1
				KNE58116.1
sln1	YIL147C	NF	NF	NF	NP_012119.1	NP_594687.1	XP_717946.1	XP_050468734.1	XP_003715545.1	XP_958858.1
						NP_594410.1
						NP_588379.1
ypd1	YDL235C	NF	XP_016609177.1	KNE63293.1	NP_010046.1	NP_595482.1	XP_713887.1	XP_659609.1	XP_003715374.1	XP_011393450.1
				KNE70273.1
				KNE72567.1
ssk1	YLR006C	NF	XP_016612594.1	KNE65779.1	NP_013106.1	NP_596484.1	XP_722233.1	XP_680966.1	XP_003720828.1	XP_011392892.1
				KNE55246.1
ste11	YLR362W	NF	NF	KNE55500.1	NP_013466.1	NP_595714.2	XP_720968.2	XP_659873.1	XP_003717243.1	XP_962994.2
				KNE60168.1
ssk2/22	YNR031C	NF	NF	KNE58794.1	NP_014428.1	NP_594856.2	XP_717180.2	XP_050469030.1	XP_003718937.1	XP_964164.1
	YCR073C	NF	NF		NP_009998.2	NP_593557.1	NF	NF	NF	XP_961942.2
pbs2	YJL128C	OAJ38221.1	XP_016608489.1	KNE66870.1	NP_012407.2	NP_595457.1	XP_716629.1	XP_658535.1	NF	XP_011392789.1
				KNE68190.1
				KNE70226.1
hog1	YLR113W	OAJ43253.1	XP_016611695.1	KNE62993.1	NP_013214.1	NP_592843.1	XP_721016.1	XP_658621.1	XP_003714838.1	XP_962163.2
				KNE61994.1				XP_662272.1
cdc24	YAL041W	NF	XP_016609570.1	NF	NP_009359.1	NP_594221.1	XP_714592.2	XP_663196.1	XP_003717658.1	XP_959830.3
cdc42	YLR229C	OAJ37512.1	XP_016607534.1	KNE57994.1	NP_013330.1	NP_593536.1	XP_711878.1	XP_680756.1	XP_003718598.1	XP_011393920.1
msb2	YGR014W	NF	NF	NF	NP_011528.3	NF	XP_722538.2	XP_664645.1	XP_003711882.1	XP_956146.2
hkr1	YDR420W	NF	NF	NF	NP_010708.1	NF	NF	NF	NF	NF
ste20	YHL007C	OAJ41174.1	XP_016611929.1	KNE63613.1	NP_011856.1	NP_596626.1	XP_720551.1	XP_659671.1	XP_003717065.1	XP_011394882.1
				KNE64808.1
				KNE68027.1 (has unsual predicted IPR011026 domain)
ste50	YCL032W	NF	XP_016605559.1 (potentially bad annotation, gene fusion?)	KNE72016.1	NP_009898.1	NP_593283.1	XP_721713.2	XP_680521.1	XP_003712743.1	XP_956774.1
bem1	YBR200W	NF	NF	NF	NP_009759.3	NP_593744.1	XP_722716.2	XP_664634.1	XP_003714696.1	XP_962335.2
opy2	YPR075C	NF	NF	NF	NP_015400.1	NF	XP_717646.1	XP_660126.1	XP_003712247.1	XP_961340.2

### Sheet: Table_S1B_MIPs-and-v-ATPase
vATPase-subunit	buddingYeast_standardName	buddingYeast_systematicName	NCBI-GenBank_accession
			Batrachochytrium dendrobatidis JEL423	Spizellomyces punctatusa DAOM BR117	Allomyces macrogynus ATCC38327	Saccharomyces cerevisiae S288C	Schizosaccharomyces pombe 972h-	Candida albicans SC5314	Aspergilus nidulans FGSC A4	Magnaporthe (Pyricularia) oryzae 70-15	Neurospora crassa OR74A	Homo sapiens	Dictyostelium discoideum AX4	Acanthamoeba castellanii str. Neff	Chlamydomonas reinhardii (NCBI txid: 3055)	Arabidopsis thaliana (NCBI txid 3702)	Trypanosoma cruzi CL Brener esmereldo-like	Trypanosoma brucei 927/4 GUTat10.1	N. gruberi
V1A	VMA1	YDL185W	OAJ44515.1	XP_016609525.1	KNE72338.1	NP_010096.1	NP_593425.1	XP_019330831.1	XP_050467234.1	XP_003715042.1	XP_961573.1	NP_001681.2	XP_637351.1	XP_004333598.1	XP_001698410.1	NP_178011.1	XP_807670.1	XP_844258.1	XP_002671597.1
					KNE68154.1									XP_004356574.1			XP_812746.1
														XP_004356447.1
V1B	VMA2	YBR127C	OAJ41707.1	XP_016604417.1	KNE54692.1	NP_009685.3	NP_594623.1	XP_711700.1	XP_663836.1	XP_003716730.1	XP_963165.1	NP_001683.2	XP_642608.1	XP_004348339.1	XP_001701846.1	NP_177729.1	XP_808325.1	XP_829232.1	XP_002680466.1
												NP_001684.2				NP_173451.5	XP_806915.1
																NP_974707.1
V1C	VMA5	YKL080W	OAJ40719.1 [has an N-terminal Ube1 (IPR018075) domain, likely two genes improperly annotated together]	XP_016610805.1	KNE67030.1	NP_012843.1	NP_593891.1	XP_716007.1	XP_050469025.1	XP_003717232.1	XP_958622.2	NP_001686.1	XP_638562.1	XP_004340673.1	XP_001696429.1	NP_563916.1	XP_821891.1	XP_827887.1	XP_002678623.1
					KNE68058.1							XP_016859234.1
V1D	VMA8	YEL051W	OAJ45040.1	XP_016609917.1	KNE71737.1	NP_010863.1	NP_588513.1	XP_715551.1	XP_050469332.1	XP_003715275.1	XP_962705.3	NP_057078.1	XP_643919.1	XP_004335896.1	XP_001695144.2	NP_191432.1	XP_808482.1	XP_822625.1	XP_002676793.1
					KNE59688.1												XP_819638.1		XP_002670923.1
																			XP_002669461.1
V1E	VMA4	YOR332W	OAJ41013.1	XP_016605368.1	KNE62668.1	NP_014977.3	NP_594932.1	XP_019331060.1	EAA60096.1	XP_003720979.1	XP_011393174.1	NP_001687.1	XP_643473.1	XP_004338681.1	XP_001692936.1	NP_176602.1	XP_814481.1	XP_829006.1	XP_002673226.1
					KNE65647.1							XP_016860715.1				NP_192853.1	XP_816004.1
																NP_187468.1
V1F	VMA7	YGR020C	OAJ38408.1	XP_016612100.1	KNE68671.1	NP_011534.1	NP_596676.1	XP_720930.2	XP_663484.1	XP_003714531.1	XP_957464.1	NP_004222.2	XP_645434.1	XP_004340853.1	XP_001698292.1	NP_192171.1	XP_820894.1	XP_001219076.1	XP_002678706.1
					KNE60916.1												XP_821970.1
V1G	VMA10	YHR039C-A	OAJ36347.1	XP_016609859.1	KNE63935.1	NP_011905.1	NP_596829.1	XP_713123.1	XP_050468349.1	XP_003710819.1	XP_957104.1	NP_004879.1	XP_642039.2	XP_004347722.1	XP_001699500.1	NP_850489.1	XP_803256.1	XP_847064.1	XP_002677534.1
												NP_612139.1				NP_194102.1	XP_812682.1
												XP_011507489.1				NP_194325.1
V1H	VMA13	YPR036W	OAJ45286.1	XP_016610720.1	KNE54282.1	NP_015361.1	NP_593848.1	XP_019331087.1	XP_658815.1	XP_003713756.1	XP_965131.1	XP_006716518.1	XP_644034.1	XP_004333409.1	XP_001689562.1	NP_189791.1	XP_811617.1	XP_822331.1	XP_002680972.1
					KNE65182.1												XP_820568.1
V0a	VPH1/STV1	YOR270C/YMR054W	OAJ40972.1	XP_016606028.1	KNE55889.1	NP_014913.3	NP_594219.2	XP_712251.1	XP_662687.2	XP_003719917.1	XP_956054.1	NP_005168.2	XP_629892.1	XP_004356732.1	XP_001695223.1	NP_850122.1	XP_814777.1	XP_844804.1	XP_002673239.1
					KNE58695.1	NP_013770.1		XP_712308.1	XP_663210.1			NP_036595.2			XP_042925236.1	NP_568051.1	XP_817268.1		XP_002669641.1
												XP_011543028.1			XP_042919461.1	NP_179736.1	XP_819285.1
												XP_005250451.1
V0d	VMA6	YLR447C	OAJ44911.1	XP_016605975.1	KNE55328.1	NP_013552.3	NP_594237.1	XP_710332.2	XP_660772.1	XP_003709765.1	XP_956842.1	NP_004682.2	XP_644805.1	XP_004340986.1	XP_001703440.1	NP_189513.1	XP_808891.1	XP_844729.1	XP_002672968.1
					KNE59975.1							NP_689778.1	XP_644445.1			NP_189512.1	XP_808900.1
V0c/c'/c"	VMA3/VMA11/VMA16	YEL027W	OAJ42220.1	XP_016607899.1	KNE65763.1	NP_010887.3	NP_594799.1	XP_019330862.1	XP_660692.2	XP_003720611.1	XP_961418.2	NP_001685.1	XP_644319.1	XP_004344009.1	NP_958409.1	NP_179244.1	XP_810187.1	XP_847043.1	XP_002668836.1
		YPL234C	OAJ37496.1	XP_016609997.1	KNE62548.1	NP_015090.1	NP_593600.1	XP_721376.1	XP_050468896.1	XP_003709260.1	XP_965807.1	NP_004038.1	XP_644318.1	XP_004353558.1	XP_001696969.1	NP_564098.2	XP_813012.1	XP_828835.1	XP_002678119.1
		YHR026W		XP_016612841.1	KNE63736.1	NP_011891.1	NP_594516.1	XP_722165.1	XP_662322.1	XP_003717258.1	XP_964449.1					NP_195198.1	XP_808224.1	XP_828603.1	XP_002671873.1
					KNE71959.1				XP_050466998.1	XP_003711974.1						NP_177693.1	XP_810789.1	XP_822414.1	XP_002673621.1
					KNE61565.1				XP_680872.1							NP_195603.1	XP_811511.1	XP_822280.1
					KNE56879.1											NP_180132.1	XP_811884.1	XP_845771.1
																NP_194979.1	XP_812413.1	XP_845622.1
																NP_051046.1	XP_815532.1
																NP_178769.2	XP_818993.1
V0e	VMA9	YCL005W-A	DS022305.1:930662-931379 (BDEG_Vma9_SMP)	XP_016611191.1	KNE62933.1	NP_958835.1	NP_001018781.2	XP_019330691.1	Good hit to BN001301.1: 1962643-1962779	XP_003714476.1	XP_962323.2	NP_003936.1			XP_042928767.1	NP_568823.1	XP_815603.1	XP_828887.1	NA
					KNE61927.1							NP_660265.2				NP_974623.1
	Major Intrinsic Protein Family		OAJ39524.1	XP_016606058.1	KNE54039.1	NP_015518.1	NP_592788.1	XP_715780.1	XP_050467408.1	XP_003711197.1	XP_965183.2	NP_001095937.1	XP_641078.1	XP_004338079.1	XP_042914543.1	NP_173223.1	XP_810215.1	XP_827897.1	XP_002681822.1
			OAJ41456.1	XP_016608053.1	KNE57187.1	NP_013047.1			XP_050467888.1	XP_003711708.1		NP_001161.1	XP_641629.1	XP_004338524.1	XP_001690126.2	NP_180152.1	XP_810214.1	XP_827896.1	XP_002669389.1
			OAJ43010.1	XP_016613015.1	KNE57186.1	NP_013057.1			XP_050468529.1	XP_003717502.1		NP_066190.2	XP_647526.1	XP_004339464.1	XP_001694120.1	NP_192056.1	XP_813167.1	XP_845274.1
					KNE62599.1	NP_116601.1				XP_003717725.1		NP_001160.2		XP_004340969.1		NP_181221.1	XP_815990.1
					KNE64926.1					XP_003719970.1		NP_932766.1		XP_004343633.1		NP_177462.1	XP_816487.1
					KNE65713.1					XP_003719667.1		NP_036196.1		XP_004344144.1		NP_181255.1	XP_818946.1
					KNE65712.1							NP_000477.1		XP_004348670.1		NP_190910.1	XP_815991.1
					KNE65934.1							NP_001642.1		XP_004353603.1		NP_181254.1
					KNE66934.1							NP_001641.1				NP_191702.1
					KNE68994.1							NP_001643.2				NP_195236.1
					KNE72784.1							NP_945349.1				NP_182120.1
					KNE73253.1							NP_766627.1				NP_171668.1
												NP_004916.1				NP_567178.1
												NP_536354.2				NP_188245.1
																NP_189283.1
																NP_193465.1
																NP_194071.1
																NP_566271.1
																NP_193626.1
																NP_567572.1
																NP_198598.1
																NP_180986.1
																NP_174472.2
																NP_200874.1
																NP_199556.1
																NP_198597.1
																NP_197330.1
																NP_191254.1
																NP_187059.1
																NP_178191.1
																NP_190328.1
																NP_191042.1
																NP_192776.1
																NP_181434.1
																NP_179277.1
